# Turnover and replication analysis by isotope labeling (TRAIL) reveals the influence of tissue context on protein and organelle lifetimes

**DOI:** 10.1101/2022.04.24.488979

**Authors:** John Hasper, Kevin Welle, Jennifer Hryhorenko, Sina Ghaemmaghami, Abigail Buchwalter

## Abstract

The lifespans of proteins can range from minutes to years within mammalian tissues. Protein lifespan is relevant to organismal aging, as long-lived proteins can accrue damage over time. It is unclear how protein lifetime is shaped by tissue context, where both cell division and proteolytic degradation contribute to protein turnover. Here, we develop turnover and replication <u>a</u>nalysis by ^15^N isotope labeling (TRAIL) to quantify both protein and cell lifetimes with high precision and no toxicity over a 32-day labeling period across 4 mammalian tissues. We report that cell division promotes non-selective protein turnover in proliferative tissues, while physicochemical features such as hydrophobicity, charge, and intrinsic disorder exert a significant influence on protein turnover only in non-proliferative tissues. Protein lifetimes vary non-randomly across tissues after correcting for differences in cell division rate. Multiprotein complexes such as the ribosome have highly consistent lifetimes across tissues, while mitochondria, peroxisomes, and lipid droplets have variable lifetimes. These data indicate that cell turnover, sequence-encoded features, and other environmental factors modulate protein lifespan *in vivo*. In the future, TRAIL can be used to explore how environment, aging, and disease affect tissue homeostasis.
