## Supplementary Table 4 for "Turnover and replication analysis by isotope labeling (TRAIL) reveals the influence of tissue context on protein and organelle lifetimes"

### Sheet: heart 
	0	2	4	8	16	32	k (d-1)	error	doubling time (d)	error
A	0.0190767	0.0233609	0.03315	0.0761233	0.126777	0.168438
C	0.010532	0.0133608	0.0229984	0.0590769	0.0996621	0.152021
G	0.0189329	0.0216813	0.031345	0.0702422	0.114336	0.153751
T	0.00600717	0.00959667	0.017866	0.050619	0.088193	0.145202
Average	0.0136372	0.0169999	0.0263398	0.0640153	0.107242	0.154853	0.00585238	0.000477204	118.438	8.92939

### Sheet: liver
	0	2	4	8	16	32	k (d-1)	k error (d-1)	doubling time (d)	doubling error time (d)
A	0.0289439	0.0397594	0.0719156	0.108664	0.215841	0.375021
C	0.0177928	0.0269125	0.0533217	0.0870196	0.186518	0.357205
G	0.0270928	0.038273	0.0677158	0.0971322	0.190714	0.349168
T	0.0132793	0.0216991	0.0454346	0.0813399	0.176825	0.354432
Average	0.0217772	0.031661	0.0595969	0.0935389	0.192475	0.358957	0.0136791	0.00045	50.6721	1.6

### Sheet: fat
	0	2	4	8	16	32	k (d-1)	error	doubling time (d)	error
A	0.0182638	0.0329003	0.0580406	0.0995202	0.232	0.298324
C	0.0103362	0.0189833	0.0333312	0.0592635	0.156883	0.243844
G	0.0178689	0.0298093	0.0251281	0.0708099	0.0765846	0.238549
T	0.00596015	0.0125335	0.0126722	0.0499742	0.048394	0.209623
Average	0.0131073	0.0235566	0.032293	0.0698919	0.128465	0.247585	0.00883489	0.000232736	78.4557	2.0137

### Sheet: intestine
WT	0	2	4	8	16	32	k(d-1)	error	doubling time (d)	error
A	0.0195728	0.357599	0.664208	0.755491	0.74605	0.836711
C	0.0114235	0.270382	0.519677	0.668409	0.712574	0.833397
G	0.0190329	0.367617	0.666958	0.752055	0.743186	0.839994
T	0.00857739	0.222535	0.426607	0.598234	0.663207	0.811001
Average	0.0146516	0.304533	0.569362	0.693547	0.716254	0.830276	0.231936	0.0285597	2.98853	0.327651
